# Overexpression of MutS impairs DNA mismatch repair and causes cell division defect in *E.coli*

**DOI:** 10.1101/2020.10.13.337683

**Authors:** V Rajesh Iyer, Shivranjani C Moharir, Satish Kumar

## Abstract

MutS and its homologues, from prokaryotes to humans, recognize and bind to DNA mismatches generated during DNA replication, initiate DNA mismatch repair and ensures 100-200 fold increase in replication fidelity. In *E.coli*, through post transcriptional regulation, at least three mechanisms mediate decline of MutS intracellular concentrations during stress conditions. To understand the significance of this multifold regulation, we overexpressed MutS in *E.coli* and found that it led to impairment of DNA mismatch repair as reflected by preferential accumulation of transition mutations in spontaneous base pair substitution spectrum. This phenomenon was dependent on MutS-mismatch affinity and interaction. Higher MutS overexpression levels promoted DNA double strand breaks, inhibited cell division and resultantly caused a manifold increase in *E.coli* cell length. This cell division defect involved a novel MutS-FtsZ interaction and impediment of FtsZ ring function. Our findings may have relevance for cancers where mismatch proteins are known to be overexpressed.
