## Supplementary table 4 for "Overexpression of MutS impairs DNA mismatch repair and causes cell division defect in *E.coli*"

### Sheet: Sheet1
Supplementary table 4 : Results of Mutation Accumulation Experiment in 102BW E.coli cells expressing indicated proteins. The reference genome for variant calling was Escherichia coli BW25113 genome (NZ_CP009273.1)
aSNV denotes Single Nucleotide Variation; b specifies position of mutation; c specifies the consequence of mutation,d Control represent 102 BW cells carrying empty vector control pBAD18Kan
S.No.	MA Line No.s	Strain	Nucleotide position	Class of Mutation	Variant size	Reference	Alternate	codingb	non codingb	Synonymousc	Non synonymousc	gene
1	Con-1	Controld	1089633	SNVa	1	G	T	Y	N	E434E		ycDT
2	Con-1	Control	2349985	SNV	1	G	A	Y	N		C329Y	glpC
3	Con-1	Control	2467021	SNV	1	A	C	Y	N		L15S	oweS
4	Con-1	Control	2694270	SNV	1	G	T	Y	N		R30C	acpS
5	Con-2	Control	662975	SNV	1	C	T	Y	N	G233G		mrdA
6	Con-2	Control	692707	SNV	1	C	T	N	Y			ups MetT
7	Con-2	Control	795621	SNV	1	C	T	Y	N	S137S		ybhD
8	Con-2	Control	1026835	SNV	1	G	C	Y	N		L14V	yccA
9	Con-2	Control	3343954	SNV	1	T	A	N	Y			arcZ
10	Con-4	Control	901305	SNV	1	T	C	Y	N		D302G	YbjS
11	Con-4	Control	3365949	SNV	1	G	A	N	Y			Intergenic between nanT and nanA
12	Con-5	Control	1377564	SNV	1	C	T	Y	N		E219K	ycjW
13	Con-7	Control	1829612	SNV	1	T	C	Y	N		L183P	ydjZ
14	Con-7	Control	2351390	SNV	1	T	G	Y	N	A32A		ypaA
15	Con-8	Control	2647124	SNV	1	G	C	N	Y			Intergenic between two Ter sites
16	Con-8	Control	4449974	SNV	1	A	C	Y	N		S70A	nrdG
17	Con-9	Control	475478	SNV	1	T	C	N	Y			Intergenic between Maa and hha
18	Con-9	Control	1193676	SNV	1	T	G	Y	N		E6D	ymfE (CRYPTIC PROPHAGE)
19	Con-9	Control	1459289	Replacement	2	TT	C	Y	N			paaY
1	MutS-1	MutS Overexpression	390440	SNV	1	T	C	Y	N		I160T	yaiV
2	MutS-1	MutS Overexpression	1460861	SNV	1	G	A	Y	N		A405T	ydbA
3	MutS-1	MutS Overexpression	3515327	SNV	1	T	C	Y	N		N2S	hofN
4	MutS-1	MutS Overexpression	4007638	SNV	1	T	C	Y	N		V409A	metE
5	MutS-2	MutS Overexpression	62893	SNV	1	G	C	Y	N		N126E	rapA
6	MutS-2	MutS Overexpression	3033012	SNV	1	G	A	Y	N		R31C	xerD
7	MutS-2	MutS Overexpression	3826171	SNV	1	T	G	Y	N		E576A	yicI
8	MutS-3	MutS Overexpression	2223204	SNV	1	C	G	Y	N		V221L	dusC
9	MutS-4	MutS Overexpression	679295	SNV	1	T	G	Y	N		T192P	rrhA
10	MutS-4	MutS Overexpression	1213329	SNV	1	G	A	Y	N	V182V		ycgG
11	MutS-5	MutS Overexpression	3536229	SNV	1	G	A	Y	N		R48Q	feoC
12	MutS-5	MutS Overexpression	4371639	SNV	1	C	G	Y	N		G166A	frdA
13	MutS-6	MutS Overexpression	2134867	SNV	1	C	T	Y	N		S76N	asmA
14	MutS-6	MutS Overexpression	3830226	SNV	1	G	T	N	Y			intergenic Upstream of setC
15	MutS-7	MutS Overexpression	2172834	SNV	1	T	C	Y	N		F179E	yegT
16	MutS-7	MutS Overexpression	3061329	SNV	1	G	A	Y	N	S37S		yggE
17	MutS-7	MutS Overexpression	4014929	SNV	1	A	T	Y	N		R448S	ubiB
18	MutS-8	MutS Overexpression	1034166	SNV	1	C	T	Y	N		A324V	cbdA
19	MutS-8	MutS Overexpression	1324699	SNV	1	G	T	Y	N		S76X (ochre)	yciN
20	MutS-8	MutS Overexpression	1985565	SNV	1	C	T	Y	N	SILENT ANTICODON CHANGE NOW BINDS TO CODON GGT RATHER THAN GGC.		glyW
21	MutS-10	MutS Overexpression	2782509	SNV	1	G	A	Y	N		A56T	csiD
22	MutS-10	MutS Overexpression	3233711	SNV	1	G	C	Y	N		V137L	sstT
23	MutS-11	MutS Overexpression	1152308	SNV	1	C	T	Y	N	L26L		ycfH
24	MutS-13	MutS Overexpression	2096425	SNV	1	T	C	N	Y			INTERGENIC between insH1 and wbbL
25	MutS-15	MutS Overexpression	1888260	SNV	1	G	A	N	Y			INTERGENIC BETWEEN yoaB and yoaC
26	MutS-15	MutS Overexpression	4468184	SNV	1	T	C	N	Y			INTERGENIC BETWEEN argI and rraB
27	MutS-17	MutS Overexpression	3291694	SNV	1	G	A	Y	N		P171L	yraR
28	MutS-19	MutS Overexpression	698003	SNV	1	T	A	Y	N		N69Y	nagA
31	MutS-3	MutS Overexpression	691998	Insertion	1	-	G	Y	N			glnV
29	MutS-4	MutS Overexpression	1213325	Replacement	4	AT	C	Y	N			ycgG
30	MutS-4	MutS Overexpression	1876627	Insertion	1	-	C	Y	N			dmlA
32	MutS-10	MutS Overexpression	1769381	Deletion	1	A	-	Y	N			aroD
33	MutS-10	MutS Overexpression	4596140	Insertion	1	-	G	Y	N			leuU
34	MutS-12	MutS Overexpression	1282786	Insertion	1	-	C	Y	N			tyrV
35	MutS-3	MutS Overexpression	691963-691994	Deletion	32			Y	N			Intergenic region between glnX and glnV
36	MutS-7	MutS Overexpression	2871242-2871424	Deletion	183			N	Y			Repeative Element between iap and ygbF
37	MutS-10	MutS Overexpression	2871243-2871486	Deletion	243			N	Y			Repeative Element between iap and ygbF
38	MutS-12	MutS Overexpression	1282794-1282992	Deletion	198			Y	N			Intergenic region between tyrT and tyrV
40	MutS-12	MutS Overexpression	1440381-1440436	Deletion	55			Y	N			ydbL
41	MutS-13	MutS Overexpression	314480-360948	Deletion	46467			Y	N			rclA-lacZ
39	MutS-19	MutS Overexpression	2511596-2511629	Deletion	33			Y	N			Intergenic region between alaX and alaW
1	MiutL-1	MutL Overexpression	4500095	SNV	1	A	C	N	Y			Intergenic between YjhV and FecE
2	MutL-2	MutL Overexpression	1169955	SNV	1	T	C	Y	N		M223V	ycfT
3	MutL-2	MutL Overexpression	1915758	SNV	1	G	A	Y	N		G427R	rsmF
4	MutL-3	MutL Overexpression	314523	SNV	1	A	G	Y	N		V397A	rclA
5	MutL-3	MutL Overexpression	2507760	SNV	1	G	A	N	Y			Intergenic between NupC and insL1
6	MutL-4	MutL Overexpression	1291978	SNV	1	A	G	Y	N		S534P	adhE
7	MutL-4	MutL Overexpression	2043819	SNV	1	A	G	Y	N		T1801A	yeeJ
8	MutL-4	MutL Overexpression	3423119	SNV	1	T	G	Y	N		Y175X (TAG)	yrdA
9	MutL-5	MutL Overexpression	2823307	SNV	1	G	C	Y	N		V46L	srlQ
10	MutL-5	MutL Overexpression	3459949	SNV	1	G	C	Y	N		H46D	bfR
11	MutL-5	MutL Overexpression	4439962	SNV	1	C	T	Y	N		Q62X (TAG)	ytfQ
12	MutL-6	MutL Overexpression	1710484	SNV	1	C	A	Y	N		L332F	tyrS
13	MutL-6	MutL Overexpression	1749174	SNV	1	C	T	N	Y			Intergenic between ydhY and ydhZ
14	MutL-6	MutL Overexpression	2588316	SNV	1	T	G	Y	N		K301N	tmcA
15	MutL-6	MutL Overexpression	3615782	SNV	1	C	G	Y	N	A1077A		rhsB
16	MutL-7	MutL Overexpression	1326022	SNV	1	C	T	Y	N		H240Y	topA
17	MutL-8	MutL Overexpression	748747	SNV	1	A	C	Y	N		I393S	gltA
18	MutL-8	MutL Overexpression	1191490	SNV	1	G	C	Y	N	L304L		icD (CRYPTIC PROPHAGE)
19	MutL-8	MutL Overexpression	3714090	SNV	1	C	G	Y	N		H17Q	insJ (TRANSPOSASE)
20	MutL-9	MutL Overexpression	500820	SNV	1	C	T	Y	N	L151L		ushA
21	MutL-9	MutL Overexpression	1813111	SNV	1	C	T	Y	N	L198L		chbR
22	MutL-9	MutL Overexpression	3597116	SNV	1	G	A	Y	N		A163V	ftsY
23	MutL-3	MutL Overexpression	1456402	Insertion	1	-	C	Y	N			paak
24	MutL-5	MutL Overexpression	3459951	Insertion	1	-	G	Y	N			bfR
25	MutL-4	MutL Overexpression	297858-297867	Deletion	10			Y	N			paoA
26	MutL-6	MutL Overexpression	3680363-3680431	Deletion	69			Y	N			bcsC
1	MutSMutL-1	MutS-MutL Co-overexpression	4473664	SNV	1	G	A	Y	N		T145I	holC
2	MutSMutL-3	MutS-MutL Co-overexpression	1628001	SNV	1	T	C	Y	N	I41I		pinQ (Qin PROPHAGE)																									CCGGGAAATCGAAAGTGCAGGTTTTAAAATCAAACCTCAGCAAATAATCGAAGAACACATtAGCGGCTCAGCAGCAACCAGTGAGCGTCCTGGTTTTAACCGGTTGCTTGCTCGCCTGA
3	MutSMutL-3	MutS-MutL Co-overexpression	2152895	SNV	1	G	T	Y	N	A343A		mdtC
4	MutSMutL-3	MutS-MutL Co-overexpression	2200423	SNV	1	T	A	Y	N		I417N	yehM
5	MutSMutL-3	MutS-MutL Co-overexpression	3509918	SNV	1	G	T	Y	N		R250S	damX
6	MutSMutL-4	MutS-MutL Co-overexpression	2391097	SNV	1	A	G	Y	N	L850L		nuoG
7	MutSMutL-5	MutS-MutL Co-overexpression	1635528	SNV	1	C	G	N	Y			Qin/Kim (CRYPTIC PROHPAGE)
8	MutSMutL-5	MutS-MutL Co-overexpression	2068010	SNV	1	G	C	Y	N	L997L		Flu (CRYPTIC PROPHAGE)
9	MutSMutL-5	MutS-MutL Co-overexpression	2187294	SNV	1	G	T	Y	N	G118G		Mrp
10	MutSMutL-6	MutS-MutL Co-overexpression	320581	SNV	1	C	T	Y	N		W165X (TGA)	ykgH
11	MutSMutL-6	MutS-MutL Co-overexpression	2111555	SNV	1	A	C	Y	N		F111V	wcaK
12	MutSMutL-7	MutS-MutL Co-overexpression	2734888	SNV	1	A	T	Y	N		Q57L	yfiL
13	MutSMutL-7	MutS-MutL Co-overexpression	2787773	SNV	1	C	G	Y	N	A54A		gabP
14	MutSMutL-7	MutS-MutL Co-overexpression	3244787	SNV	1	G	T	Y	N	V135V		yqjG
15	MutSMutL-8	MutS-MutL Co-overexpression	2044345	SNV	1	C	A	Y	N		T1976N	yeeJ
